# Exploring the host range for genetic transfer of magnetic organelle biosynthesis

**DOI:** 10.1101/2023.01.31.526216

**Authors:** M.V. Dziuba, F.D. Müller, M. Pósfai, D. Schüler

## Abstract

Magnetosomes produced by magnetotactic bacteria have great potential for application in biotechnology and medicine due to their unique physicochemical properties and high biocompatibility. Recent studies uncovered the genetic determinants for magnetosome formation and inspired ideas to transfer the pathway into hitherto non-magnetic organisms. However, previous efforts to genetically magnetize other species have been successful in only a few bacterial recipients, revealing significant challenges in this approach. Here, by systematic examination of 25 proteobacterial hosts, we generated 7 novel magnetosome-producing strains. We further characterized the recombinant magnetosomes produced by these strains and delineate a set of auxiliary factors linked to magnetosome formation. Our findings will have significant implications for generation of magnetized life cells and the potential to facilitate the production of biogenic magnetic nanoparticles for a wide range of biomedical applications.
