## Supplementary material for "Exploring the host range for genetic transfer of magnetic organelle biosynthesis": Table S4

### Sheet: Sheet1
Locus-tag (CP027526)	Locus-tag (v.2)	protein_id (11-JAN-2022)	protein_id (16-MAR-2018)	Cmag (from literature)	Annotation	Orthologues group name (in get_homologues output)	References
MSR1_12470	MGMSRv2_1015	WP_041633456.1	WP_041633456.1	0	conserved protein of unknown function. peptidase S1 family	24967_peptidase_S1.faa	[1]
MSR1_11940	MGMSRv2_1068	WP_106001826.1	WP_106001826.1	0	putative glutamate synthase [NADPH] small chain	12519_FAD-dependent_oxidor...faa	[1]
MSR1_10000	MGMSRv2_1257	WP_158699378.1	WP_106001714.1	0	fatty acid biosynthesis gene (beta-­‐ ketoacyl-­‐synthase. N-­‐terminal domain). part of a large cluster of putative fatty acid biosynthesis genes	9877_hypothetical_protein.faa	[1]
MSR1_02290		WP_234016298.1	WP_106003665.1	0	methyl-­‐accepting chemotaxis receptor/sensory transducer	627_mcpA.faa	[1]
MSR1_01960		WP_234016296.1	WP_106001259.1	0	uncharacterized membrane protein with 2 EamA domains	9697_hypothetical_protein.faa	[1]
MSR1_32750		WP_106003177.1	WP_106003177.1	0	putative HAD-­‐superfamiliy hydrolase (phosphohydrolase)	11650_pyrimidine_5--nucleo...faa	[1]
MSR1_27630		WP_024081775.1	WP_024081775.1	0	GGDEF domain-­‐containing protein	26417_GGDEF_domain-contain...faa	[1]
MSR1_27640		WP_106003819.1	WP_106003819.1	0	NAD(P)-­‐dependent malic enzyme	12649_NADP-dependent_malic...faa	[1]
MSR1_23600		WP_106002599.1	WP_106002599.1	0	poly-­‐beta-­‐hydroxybutyrate polymerase PhbC	13682_phaC.faa	[1]
MSR1_38790		WP_158699578.1	WP_106003580.1	0	putative TRAP-­‐type uncharacterized transporter solute receptor. TAXI family	15995_TAXI_family_TRAP_tra...faa	[1]
MSR1_20490_corr		WP_158699461.1	WP_106002385.1	0.29	Laminin G-­‐domain containing FecR-­‐ protein. Ca-­‐binding metalloprotease	25752_tandem-95_repeat_pro...faa	[1]
MSR1_18220		WP_106002236.1	WP_106002236.1	0.47	methyl-­‐accepting chemotaxis receptor	12426_methyl-accepting_che...faa	[1]
MSR1_06710		WP_052588847.1	WP_024078865.1	0.36	putative asparagine synthetase (glutamine-­‐hydrolyzing)	15916_asnB.faa	[1]
MSR1_14910	MGMSRv2_1555	WP_106002000.1	WP_106002000.1	0.3	electron transfer flavoprotein (alpha subunit)	11989_FAD-binding_protein.faa	[1]
MSR1_15190		WP_106002019.1	WP_106002019.1	0.4	membrane protein (DUF 2339)	1026_conserved_hypothetic...faa	[1]
MSR1_05990		WP_106001485.1	WP_106001485.1	0.3	nitric oxide reductase (cyt c ) subunit B (NorB)	4116_norB.faa	[2]
MSR1_05930		WP_106001482.1	WP_106001482.1	0.38	Cadherin-­‐like domain containing FecR-­‐proten. Ca-­‐binding metalloprotease	23297_RTX_toxins_and_relat...faa	[1]
MSR1_20710		WP_106002397.1	WP_106002397.1	0.58	TPR-­‐domain containing protein	25768_tetratricopeptide_re...faa	[1]
MSR1_22700		WP_106002544.1	WP_106002544.1	0.1	thiol:disulfide interchange protein. DsbA-­‐like	12793_DsbA_family_protein.faa	[1]
MSR1_38410		WP_106003560.1	WP_106003560.1	0.78	DNA repair	12440_mutL.faa	[1]
MSR1_27560		WP_106002831.1	WP_106002831.1	0.22	flagellar biosynthesis protein FlhA	12877_flhA.faa	[1]
MSR1_25430		WP_106002720.1	WP_106002720.1	0.36	putative oligopeptide transporter subunit. periplasmic-­‐binding component of ABC superfamily transporter	12695_ABC_transporter_subs...faa	[1]
MSR1_00450		WP_106001169.1	WP_106001169.1	0.8	two-­‐component sensor histidine kinase	23680_Signal_transduction_...faa	[1]
MSR1_01450		WP_158699313.1	WP_106001229.1	1	uncharacterized protein	23941_hypothetical_protein.faa	[1]
MSR1_20000	MGMSRv2_0199	WP_106002353.1	WP_106002353.1	0.67	inner-­‐membrane translocator. LivM-­‐ like	11484_branched-chain_amino...faa	[1]
MSR1_19740		WP_234016401.1	WP_106002332.1	0	probable intracellular septation protein A	12023_septation_protein_A.faa	[1]
MSR1_19360		WP_158699453.1	WP_106002304.1	0.86	Cadherin-­‐like domain containing proten. Ca-­‐binding metalloprotease	25638_DUF4347_domain-conta...faa	[1]
MSR1_30250		WP_234016446.1	WP_106002994.1	1.25	ammonium transporter AmtB	12052_ammonium_transporter.faa	[1]
MSR1_18150		WP_106002231.1	WP_106002231.1	1.44	exopolyphosphatase	11116_ppx.faa	[1]
MSR1_17640	MGMSRv2_0450	WP_106002188.1	WP_106002188.1	0.78	FixG-­‐like cyt c oxidase (iron-­‐sulfur cluster -­‐binding protein)	12599_ccoG.faa	[1]
MSR1_17440		WP_024078726.1	WP_024078726.1	1.05	phosphoadenylyl-­‐sulfate reductase (thioredoxin) CysH	13400_phosphoadenylyl-sulf...faa	[1]
MSR1_17430		WP_106003758.1	WP_106003758.1	0.41	sulfate adenylyltransferase CysD	9293_sulfate_adenylyltran...faa	[1]
MSR1_17040	MGMSRv2_0511	WP_052589075.1	WP_052589075.1	0.31	putative disulfide bond formation protein DsbB	11904_disulfide_bond_forma...faa	[1]
MSR1_16850	MGMSRv2_0532	WP_106002134.1	WP_106002134.1	0.87	DU155 domain-­‐containing protein	18360_RMD1_family_protein.faa	[1]
MSR1_16320		WP_106002099.1	WP_106002099.1	0.87	sensor histidine kinase with N-­‐ terminal methylesterase/transferase domains	13777_PAS_domain-containin...faa	[1]
MSR1_16160		WP_158699436.1	WP_106002088.1	0.72	lambda repressor-­‐like helix-­‐turn-­‐ helix domain protein	25328_helix-turn-helix_tra...faa	[1]
MSR1_14090		WP_106001946.1	WP_106001946.1	1.15	glycogen synthase GlgA	12058_glgA.faa	[1]
MSR1_13060		WP_024079201.1	WP_084028233.1	1.36	transcriptional regulator. TetR family	19044_TetR-AcrR_family_tra...faa	[1]
MSR1_11790		WP_106001817.1	WP_106001817.1	0.74	bifunctional (P)ppGpp synthetase II and guanosine-­‐3'.5'-­‐bis pyrophosphate 3'-­‐ pyrophosphohydrolase. RelA/SpoT family	11384_bifunctional_-p-ppGp...faa	[1]
MSR1_11550		WP_158699387.1	WP_106001804.1	0.49	sensor histidine kinase	16869_ATP-binding_protein.faa	[1]
MSR1_11350		WP_106001793.1	WP_106001793.1	1.37	beta-­‐lactamase superfamily protein	13804_MBL_fold_metallo-hyd...faa	[1]
MSR1_10260		WP_234016349.1	WP_106003709.1	0.88	two component sensor histidine kinase/response regulator hybrid protein with phosphorelay domain	12523_response_regulator.faa	[1]
MSR1_10050		WP_158699379.1	WP_106001717.1	1.29	putative AMP-­‐dependent synthetase and ligase	9872_hypothetical_protein.faa	[1]
MSR1_09800		WP_084028243.1	WP_084028243.1	1	isopreonoid biosynthesis	11978_polyprenyl_synthetas...faa	[1]
MSR1_09720		WP_106001695.1	WP_106001695.1	0.94	NAD(FAD)-­‐dependent disulfide oxidoreductase	13325_NAD-P--FAD-dependent...faa	[1]
MSR1_08390		WP_234016417.1	WP_024079644.1	0.84	nitrite reductase NirS (cyt cd1 )	7651_nitrite_reductase.faa	[3]
MSR1_08250		WP_106001609.1	WP_106001609.1	0.34	OmpA-­‐like domain-­‐containing protein	17430_OmpA_family_protein.faa	[1]
MSR1_15000		WP_106002006.1	WP_106002006.1	1.72	uncharacterized membrane protein with 1 EamA domain	1050_conserved_hypothetic...faa	[1]
MSR1_15530		WP_106002043.1	WP_106002043.1	1.11	putative short chain acyl-­‐CoA dehydrogenase	13335_acyl-CoA_dehydrogena...faa	[1]
MSR1_05880		WP_106001479.1	WP_106001479.1	0.94	uncharacterized membrane protein	24338_hypothetical_protein.faa	[1]
MSR1_05370		WP_234016316.1	WP_106001447.1	0.82	two-­‐component sensor histidine kinase	12589_stimulus-sensing_dom...faa	[1]
MSR1_05070		WP_106001430.1	WP_106001430.1	0.97	LUD-­‐domain containing protein	10582_lactate_utilization_...faa	[1]
MSR1_26390		WP_024080196.1	WP_106002771.1	1.54	uncharacterized protein	26304_hypothetical_protein.faa	[1]
MSR1_02270		WP_024080236.1	WP_024080236.1	0.87	glutamate synthase [NADPH] large chain	12902_gltB.faa	[1]
MSR1_02170		WP_024080246.1	WP_024080246.1	0.69	putative ABC transporter. urea. permease protein UrtE	2353_ABC_transporter-_nuc...faa	[1]
MSR1_21340		WP_106002441.1	WP_106002441.1	1.06	cobalamin biosynthesis protein. CobW/P47K family protein	11913_GTP-binding_protein.faa	[1]
MSR1_06440		WP_106001518.1	WP_106001518.1	1.41	uncharacterized exported protein	18903_hypothetical_protein.faa	[1]
MSR1_38310		WP_106003552.1	WP_106003552.1	0.43	uncharacterized protein	27445_hypothetical_protein.faa	[1]
MSR1_37510		WP_106003494.1	WP_106003494.1	0.8	bacteriophage capsid protein	14200_phage_portal_protein.faa	[1]
MSR1_36930		WP_024080844.1	WP_024080844.1	1.25	methylmalonyl-­‐CoA mutase	12077_protein_meaA.faa	[1]
MSR1_36480		WP_024080883.1	WP_024080883.1	1.3	metalloprotease TldD/PmbA (zinc-­‐ dependent)	11440_TldD-PmbA_family_pro...faa	[1]
MSR1_36430		WP_106003428.1	WP_106003428.1	0.88	FecR-­‐protein. Ca-­‐binding metalloprotease	27273_hypothetical_protein.faa	[1]
MSR1_35320		WP_106003340.1	WP_106003340.1	0.42	putative SAM-­‐dependent methyltransferase	4952_conserved_hypothetic...faa	[1]
MSR1_34190		WP_234016260.1	WP_106003270.1	0.92	nitrogen fixation protein FixG	12599_ccoG.faa	[1]
MSR1_33940		WP_106003255.1	WP_106003255.1	0.7	flagellar biosynthesis protein FliP	11191_fliP.faa	[1]
MSR1_33570		WP_106003230.1	WP_106003230.1	0.79	exported protein with 2 DUF1566	26991_DUF1566_domain-conta...faa	[1]
MSR1_28800		WP_024081307.1	WP_024081307.1	0.9	putative acyl-­‐CoA carboxylase biotin-­‐ carrying subunit alpha chain AccC	14015_acetyl-propionyl-met...faa	[1]
MSR1_29190	MGMSRv2_3192	WP_106002927.1	WP_106002927.1	0.96	cytochrome c -­‐type biogenesis protein CcmI (CycH)	13124_ccmI.faa	[1]
MSR1_29810		WP_106002969.1	WP_106002969.1	0.9	methylmalonyl-­‐CoA mutase	13054_scpA.faa	[1]
MSR1_30910		WP_106003038.1	WP_106003038.1	0.79	putative glycosyltransferase. family 2	15922_glycosyltransferase_...faa	[1]
MSR1_30930		WP_106003039.1	WP_106003039.1	1	exported protein. SAM-­‐dependent methyltransferase	4520_conserved_hypothetic...faa	[1]
MSR1_30940		WP_106003040.1	WP_106003040.1	0.77	putative NAD-­‐dependent epimerase/dehydratase	19133_NAD-dependent_epimer...faa	[1]
MSR1_32520		WP_106003853.1	WP_106003853.1	0.51	capsular polysaccharide biosynthesis protein CapD	11493_polysaccharide_biosy...faa	[1]
MSR1_32700		WP_106003173.1	WP_106003173.1	1.07	O-­‐succinylhomoserine sufhydrylase MetZ	12956_metZ.faa	[1]
MSR1_27180		WP_234016214.1	WP_106003814.1	0.94	methyl-­‐accepting chemotaxis receptor/sensory transducer	627_mcpA.faa	[1]
MSR1_27780		WP_106002843.1	WP_106002843.1	0.95	Hpt domain-­‐containing protein	26431_Hpt_domain-containin...faa	[1]
MSR1_26700		WP_024081876.1	WP_024081876.1	1.11	putative sirohydrochlorin cobaltochelatase CbiX	7666_hypothetical_protein.faa	[1]
MSR1_24710		WP_106002674.1	WP_106002674.1	0.94	3-­‐hydroxyacyl-­‐CoA dehydrogenase	11990_3-hydroxybutyryl-CoA...faa	[1]
MSR1_24490		WP_024082097.1	WP_024082097.1	1.12	putative cytokinin riboside 5'-­‐ monophosphate phosphoribohydrolase (LOG family protein) / beta-­‐lactamase superfamily protein	12083_TIGR00730_family_Ros...faa	[1]
MSR1_24400		WP_234016435.1	WP_106002652.1	1.12	putative arsenite methyltransferase	6303_SAM-dependent_methyl...faa	[1]
MSR1_24330		WP_106002647.1	WP_106002647.1	0.91	uncharacterized exported protein	26109_hypothetical_protein.faa	[1]
MSR1_24180		WP_106002633.1	WP_106002633.1	0.93	conserved membrane protein of unknown function. phosphatidylglycerol lysyltransferase	5369_hypothetical_protein.faa	[1]
MSR1_24150		WP_106002631.1	WP_106002631.1	0.53	DNA polymerase III subunit chi	11506_DNA_polymerase_III_s...faa	[1]
MSR1_38770		WP_144084351.1	WP_024082273.1	0.7	conserved protien of unknown function-­‐diguanylate cyclase (GGDEF and EAL domains)	27487_GGDEF_and_EAL_domain...faa	[1]
MSR1_39790		WP_024082382.1	WP_024082382.1	1.04	conserved protein of unknown function (TPR repeat)	8625_hypothetical_protein.faa	[1]
MSR1_02340	MGMSR_2004	WP_106001284.1	WP_106001284.1	0.6	Nitrate reductase catalytic subunit NapA	4137_napA.faa	[2]
MSR1_28780	MGMSRv2_3149	WP_024081305.1	WP_024081305.1	0.5	Iron Response Regulator Protein IrrB	15758_transcriptional_repr...faa	[4]
MSR1_28680	MGMSR_3137	WP_024081295.1	WP_024081295.1	-	Fur transcriptional regulator	11574_transcriptional_repr...faa	[5]
MSR1_34230	MGMSR_2946	WP_041633655.1	WP_041633655.1	1.78	Oxygen sensor MgFnr	11642_helix-turn-helix_dom...faa	[6]
MSR1_34150	MGMSR_2954	WP_024081117.1	WP_024081117.1	1.1	Cytochrome c oxidase, cbb3-type subunit I	12594_ccoN.faa	[7]
Auxiliary genes with experimentally confirmed effect on magnetosome biosynthesis are highlighted in green
References
1. [1]Genome-Wide Identification of Essential and Auxiliary Gene Sets for Magnetosome Biosynthesis in Magnetospirillum gryphiswaldense . mSystems 5, e00565-20
2. Li, Y., Katzmann, E., Borg, S. & Schüler, D. (2012) The periplasmic nitrate reductase nap is required for anaerobic growth and involved in redox control of magnetite biomineralization in Magnetospirillum gryphiswaldense. J. Bacteriol. 194, 4847–4856 .
3. Li, Y. et al. (2013) Cytochrome cd1 nitrite reductase NirS is involved in anaerobic magnetite biomineralization in magnetospirillum gryphiswaldense and requires nirn for proper d1 heme assembly. J. Bacteriol. 195, 4297–4309.
4. Wang, Q. et al. (2015) Iron response regulator protein IrrB in Magnetospirillum gryphiswaldense MSR-1 helps control the iron/oxygen balance, oxidative stress tolerance, and magnetosome formation. Appl. Environ. Microbiol. 81, 8044–8053.
5. Qi, L. et al. (2012) Fur in magnetospirillum gryphiswaldense influences magnetosomes formation and directly regulates the genes involved in iron and oxygen metabolism. PLoS One 7, e29572.
6. Li, Y. et al. (2014) The oxygen sensor MgFnr controls magnetite biomineralization by regulation of denitrification in Magnetospirillum gryphiswaldense. BMC Microbiol. 14, 153.
7. Li, Y., Raschdorf, O., Silva, K. T. & Schüler, D. (2014) The terminal oxidase cbb3 functions in redox control of magnetite biomineralization in magnetospirillum gryphiswaldense. J. Bacteriol. 196, 2552–2562.
